# Chemical crosslinking extends and complements UV crosslinking in analysis of RNA/DNA nucleic acid–protein interaction sites by mass spectrometry

**DOI:** 10.1101/2024.08.29.610268

**Authors:** Luisa M. Welp, Alexander Wulf, Aleksandar Chernev, Yehor Horokhovskyi, Sergei Moshkovskii, Olexandr Dybkov, Piotr Neumann, Martin Pašen, Arslan Siraj, Monika Raabe, Henri Göthert, James L. Walshe, Deliana A. Infante, Ana C. de A.P. Schwarzer, Achim Dickmanns, Sven Johannsson, Jana Schmitzova, Ingo Wohlgemuth, Eugen Netz, Yi He, Kai Fritzemeier, Bernard Delanghe, Rosa Viner, Seychelle M. Vos, Elisa Oberbeckmann, Katherine E. Bohnsack, Markus T. Bohnsack, Patrick Cramer, Ralf Ficner, Oliver Kohlbacher, Juliane Liepe, Timo Sachsenberg, Henning Urlaub

## Abstract

UV (ultra-violet) crosslinking with mass spectrometry (XL-MS) has been established for identifying RNA- and DNA-binding proteins along with their domains and amino acids involved. Here, we explore chemical XL-MS for RNA-protein, DNA-protein, and nucleotide-protein complexes *in vitro* and *in vivo*. We introduce a specialized nucleotide-protein-crosslink search engine, NuXL, for robust and fast identification of such crosslinks at amino acid resolution. Chemical XL-MS complements UV XL-MS by generating different crosslink species, increasing crosslinked protein yields *in vivo* almost four-fold, and thus it expands the structural information accessible via XL-MS. Our workflow facilitates integrative structural modelling of nucleic acid–protein complexes and adds spatial information to the described RNA-binding properties of enzymes, for which crosslinking sites are often observed close to their cofactor-binding domains. *In vivo* UV and chemical XL-MS data from *E. coli* cells analysed by NuXL establish a comprehensive nucleic acid–protein crosslink inventory with crosslink sites at amino acid level for more than 1500 proteins. Our new workflow combined with the dedicated NuXL search engine identified RNA crosslinks that cover most RNA-binding proteins, with DNA and RNA crosslinks detected in transcriptional repressors and activators.
