## Supplementary Table S3 for "Chemical crosslinking extends and complements UV crosslinking in analysis of RNA/DNA nucleic acid–protein interaction sites by mass spectrometry"

### Sheet: List of subscores
Supplementary Table S3 - List of all subscores used in Percolator-based rescoring
Score name	Description
score	Main score: sum of match odds scores for fragment ions with and without fragment adduct shifts.
total loss score	Generalized hyperscore of a,b,y-ions without nucleotide fragment adducts
partial loss score	Generalized hyperscore of a,b,y-ions with nucleotide fragment adducts
missed cleavages	Number of internal cleavage sites
mass_error_p	Normalized precursor mass error (Z-score normalized with σ = precursor tolerance window width/2). No mass error: 1.0
err	Average ppm error (sum of y-ion PPM error + b-ion PPM error divided by number of b + y-ions)
modds	Match odds score of matched a,b,y, Im. and precursor ions without shift
immonium score	Fraction of matched ion current. See list of considered immonium ions on a separate sheet.
precursor score	Number of matched precursor ions + fraction of matched ion current. Considered Precursor: 1<=z<=precursor charge, losses: none, water, ammonia
MIC	Fraction of matched, sqrt ion current of fragments without shift.
Morph	Number of b + y ions + MIC
Ladder score	Number of covered amino acids (by a,b or y-ions) + MIC normalized by peptide length
Sequence score	Longest consecutive stretch of amino acids + MIC normalized by peptide length
Total Morph	Morph + Pl Morph
Total HS	Total loss score + partial loss score
tag unshifted	Longest tag without shift (a and b ions are not distinguished)
tag shifted	Longest tag with shift
tag XLed	Longest tag that spans at least one non-cross-linked and at least one XLed amino acid
Amino acid max tag	Longest de novo tag (indep. of peptide sequence)
Amino acid id to max tag ratio	Ratio of longest sequence tag and de novo tag
Nr candidates	Number of peptidoforms (non-XLs + XLs) in search space
Explained peak fraction	Fraction of matched peaks in experimental spectrum (considers a,b,y,Im,pc of unshifted and shifted)
Theoretical peak fraction	Fraction of matched peaks in theoretical spectrum
wTop50	Number of unmatched peaks with int. > spectrum average int.
Marker ions score	Fraction of matched ion current in marker ions
Pl MIC	Fraction of matched ion current for fragments with adducts.
Pl err	Sum of y-ion PPM error + b-ion PPM error divided by number of b + y-ions for fragments with NA shift
Pl Morph	Number of shifted b + y ions + MIC
Pl modds	Match odds score a,b,y-ions + precursor ions with shift
Pl Pc MIC	Number of matched precursor ions + fraction of matched ion current. Considered Precursor: 1<=z<=pc charge, losses: none, water, ammonia combined with all fragment adducts
Pl Im MIC	Fraction of matched ion current. Includes all shifts with fragment adducts. Below, see list of considered immonium ions.
isPhospho	Flag if peptide contains a Phospho (STY)
isXL	Flag if peptide is a cross-link
total_MIC	MIC + Pl MIC
isotope error	Isotopic misassignment (0=none, 1=precursor m/z was annotated to first isotopic peak, …)
variable modifications	Number of variable (non-NT) modifications in the peptide
precursor int. (log10)	Annotated precursor intensity
NA_MASS_z0	Precursor adduct mass
NA_length	Precursor adduct length
Nucleotide mass tags	Match odds score of observed fragment mass shifts in the spectrum (independent of sequence)
N theoretical peaks	a,b,y ions + precursor ions (of non-shifted and shifted - up to best 3 adducts)

### Sheet: Immonium ions
List of immonium ions
Residue	Composition/Mass
Y	C8H10NO
W	C10H11N2
F	C8H10N
L	C5H12N
H	C5H8N3
C	C2H6NS
K1	C5H13N2
K2	C5H10N1*
P	C4H8N
Q	101.072
E	102.055
M	104.053
* observed only with fragment adduct
