## Supplementary Table S9 for "Chemical crosslinking extends and complements UV crosslinking in analysis of RNA/DNA nucleic acid–protein interaction sites by mass spectrometry"

### Sheet: description
Supplementary Table S9 - Proximal feature enrichment
col.name	description
feature	Feature name
XL.Method	Dataset enriched
estimate	Binomial Test: Estimated probability of success
p.adj.BH	Binomial Test: p-value adjusted by BH method
n	Number of identified crosslink sites
bg_n	Number of background sites
bg_probability	Fraction of background residues within 4 A away from the feature
bg_closer_4A_FALSE	Number of background residues more than 4 A away from the feature
bg_closer_4A_TRUE	Number of background residues within 4 A away from the feature
closer_4A_FALSE	Number of crosslinked residues more than 4 A away from the feature
closer_4A_TRUE	Number of crosslinked residues within 4 A away from the feature
statistic	Binomial Test: the number of successes
p.value	Binomial Test: p-value
parameter	Binomial Test: the number of trials
conf.low	Binomial Test: the lower boundary of 0.95 confidence interval
conf.high	Binomial Test: the upper boundary of 0.95 confidence interval
method	Test name
alternative	Alternative hypothesis

### Sheet: Supplementary Table S9
feature	XL.Method	estimate	p.adj.BH	n	bg_n	bg_probability	bg_closer_4A_FALSE	bg_closer_4A_TRUE	closer_4A_FALSE	closer_4A_TRUE	statistic	p.value	parameter	conf.low	conf.high	method	alternative
DESCRIBEPROT.Disordered	DEB.site	0.565902	3.12554e-56	3050	46432	0.422058	26835	19597	1324	1726	1726	2.8414e-57	3050	0.548092	0.583585	Exact binomial test	two.sided
DESCRIBEPROT.Disordered	NM.site	0.559475	1.28908e-57	3430	46432	0.422058	26835	19597	1511	1919	1919	9.37512e-59	3430	0.542671	0.576178	Exact binomial test	two.sided
DESCRIBEPROT.Disordered	UV.site	0.151002	4.04758e-49	649	46432	0.422058	26835	19597	551	98	98	5.15146e-50	649	0.124323	0.1809	Exact binomial test	two.sided
DESCRIBEPROT.Molecular.recognition.feature	DEB.site	0.49375	0.103858	960	7709	0.522766	3679	4030	486	474	474	0.0755327	960	0.461663	0.525875	Exact binomial test	two.sided
DESCRIBEPROT.Molecular.recognition.feature	NM.site	0.6875	1.38775e-13	512	7709	0.522766	3679	4030	160	352	352	4.54174e-14	512	0.645376	0.727443	Exact binomial test	two.sided
DESCRIBEPROT.Molecular.recognition.feature	UV.site	0.479401	0.0652883	534	7709	0.522766	3679	4030	278	256	256	0.0462954	534	0.436308	0.522723	Exact binomial test	two.sided
DESCRIBEPROT.Conserved	DEB.site	0.252712	1.43788e-22	7835	247689	0.206222	196610	51079	5855	1980	1980	3.66006e-23	7835	0.243119	0.262489	Exact binomial test	two.sided
DESCRIBEPROT.Conserved	NM.site	0.232694	4.75788e-08	7512	247689	0.206222	196610	51079	5764	1748	1748	2.24918e-08	7512	0.223178	0.242419	Exact binomial test	two.sided
DESCRIBEPROT.Conserved	UV.site	0.210084	0.671014	1904	247689	0.206222	196610	51079	1504	400	400	0.671014	1904	0.191981	0.229084	Exact binomial test	two.sided
DESCRIBEPROT.Disordered.RNA.binder	DEB.site	0.435737	0.390747	319	6560	0.409299	3875	2685	180	139	139	0.362329	319	0.380576	0.492101	Exact binomial test	two.sided
DESCRIBEPROT.Disordered.RNA.binder	NM.site	0.467456	0.171327	169	6560	0.409299	3875	2685	90	79	79	0.137062	169	0.39044	0.545633	Exact binomial test	two.sided
DESCRIBEPROT.Disordered.RNA.binder	UV.site	0.194969	2.24777e-08	159	6560	0.409299	3875	2685	128	31	31	1.02172e-08	159	0.136483	0.265179	Exact binomial test	two.sided
DESCRIBEPROT.Disordered.DNA.binder	DEB.site	0.0650407	8.9699e-25	246	2793	0.345149	1829	964	230	16	16	1.95707e-25	246	0.0376301	0.103475	Exact binomial test	two.sided
DESCRIBEPROT.Disordered.DNA.binder	NM.site	0.0265152	6.18764e-37	264	2793	0.345149	1829	964	257	7	7	1.01252e-37	264	0.0107255	0.0538659	Exact binomial test	two.sided
DESCRIBEPROT.Disordered.DNA.binder	UV.site	0.0967742	0.00341599	31	2793	0.345149	1829	964	28	3	3	0.00223592	31	0.0204199	0.257539	Exact binomial test	two.sided
DESCRIBEPROT.RNA.binder	DEB.site	0.600234	3.04069e-92	5138	61863	0.457462	33563	28300	2054	3084	3084	1.65856e-93	5138	0.586688	0.613665	Exact binomial test	two.sided
DESCRIBEPROT.RNA.binder	NM.site	0.571136	1.72748e-50	4400	61863	0.457462	33563	28300	1887	2513	2513	1.88452e-51	4400	0.556356	0.585822	Exact binomial test	two.sided
DESCRIBEPROT.RNA.binder	UV.site	0.824873	3.6933e-148	1182	61863	0.457462	33563	28300	207	975	975	6.71509e-150	1182	0.801982	0.846134	Exact binomial test	two.sided
DESCRIBEPROT.DNA.binder	DEB.site	0.268293	0.179073	41	1386	0.175325	1143	243	30	11	11	0.146515	41	0.142213	0.429445	Exact binomial test	two.sided
DESCRIBEPROT.DNA.binder	NM.site	0.106061	0.22111	66	1386	0.175325	1143	243	59	7	7	0.192969	66	0.0437184	0.206393	Exact binomial test	two.sided
DESCRIBEPROT.DNA.binder	UV.site	0.25	0.478511	12	1386	0.175325	1143	243	9	3	3	0.45241	12	0.0548606	0.571858	Exact binomial test	two.sided
DESCRIBEPROT.Linker	DEB.site	0.191315	0.385397	852	36757	0.204641	29235	7522	689	163	163	0.350361	852	0.165421	0.219363	Exact binomial test	two.sided
DESCRIBEPROT.Linker	NM.site	0.120833	1.26961e-08	720	36757	0.204641	29235	7522	633	87	87	4.84761e-09	720	0.0979244	0.1469	Exact binomial test	two.sided
DESCRIBEPROT.Linker	UV.site	0.227027	0.483333	185	36757	0.204641	29235	7522	143	42	42	0.465757	185	0.168788	0.29423	Exact binomial test	two.sided
DESCRIBEPROT.Solvent.exposed	DEB.site	0.914793	2.49444e-111	12675	353382	0.847856	53765	299617	1080	11595	11595	9.07068e-113	12675	0.909797	0.919597	Exact binomial test	two.sided
DESCRIBEPROT.Solvent.exposed	NM.site	0.874296	7.31431e-16	11893	353382	0.847856	53765	299617	1495	10398	10398	2.1278e-16	11893	0.868204	0.880204	Exact binomial test	two.sided
DESCRIBEPROT.Solvent.exposed	UV.site	0.865219	0.0240092	2441	353382	0.847856	53765	299617	329	2112	2112	0.0165882	2441	0.851029	0.878527	Exact binomial test	two.sided
GTP	DEB.site	0.0601504	4.07067e-13	133	2098	0.326978	1412	686	125	8	8	1.40623e-13	133	0.0263236	0.11508	Exact binomial test	two.sided
GTP	NM.site	0.0447761	5.38145e-08	67	2098	0.326978	1412	686	64	3	3	2.6418e-08	67	0.00933084	0.125327	Exact binomial test	two.sided
GTP	UV.site	0.75	0.134997	4	2098	0.326978	1412	686	1	3	3	0.105543	4	0.19412	0.993691	Exact binomial test	two.sided
ATP	DEB.site	0.40625	7.8656e-05	160	6321	0.258503	4687	1634	95	65	65	4.29033e-05	160	0.329412	0.486627	Exact binomial test	two.sided
ATP	NM.site	0.478927	9.49418e-14	261	6321	0.258503	4687	1634	136	125	125	2.93457e-14	261	0.416949	0.541389	Exact binomial test	two.sided
ATP	UV.site	0.709677	3.67388e-07	31	6321	0.258503	4687	1634	9	22	22	1.87034e-07	31	0.519639	0.857771	Exact binomial test	two.sided
ADP	DEB.site	0.714286	1.05655e-18	70	695	0.211511	548	147	20	50	50	2.8815e-19	70	0.593782	0.815954	Exact binomial test	two.sided
ADP	NM.site	0.668966	1.5557e-31	145	695	0.211511	548	147	48	97	97	3.11141e-32	145	0.58605	0.744816	Exact binomial test	two.sided
FAD_NAD_NADP	DEB.site	0.160622	0.0012559	193	6879	0.264137	5062	1817	162	31	31	0.000776374	193	0.111819	0.220175	Exact binomial test	two.sided
FAD_NAD_NADP	NM.site	0.44206	1.45439e-08	233	6879	0.264137	5062	1817	130	103	103	6.33659e-09	233	0.377247	0.508367	Exact binomial test	two.sided
FAD_NAD_NADP	UV.site	0.545455	0.00100157	33	6879	0.264137	5062	1817	15	18	18	0.000600941	33	0.363507	0.718934	Exact binomial test	two.sided
SAM	DEB.site	0.0714286	0.105249	14	1088	0.306985	754	334	13	1	1	0.0784581	14	0.00180678	0.338684	Exact binomial test	two.sided
SAM	NM.site	0.0322581	0.000476173	31	1088	0.306985	754	334	30	1	1	0.000277046	31	0.00081637	0.167021	Exact binomial test	two.sided
Coenzyme.A	DEB.site	0.636364	0.000213523	22	654	0.246177	493	161	8	14	14	0.000120349	22	0.406577	0.828021	Exact binomial test	two.sided
Coenzyme.A	NM.site	0.411765	0.179941	17	654	0.246177	493	161	10	7	7	0.153767	17	0.184437	0.670753	Exact binomial test	two.sided
Coenzyme.A	UV.site	0.666667	0.179941	3	654	0.246177	493	161	1	2	2	0.151972	3	0.0942993	0.991596	Exact binomial test	two.sided
DNA	DEB.site	0.25	0.120977	116	3083	0.323711	2085	998	87	29	29	0.0923828	116	0.17426	0.338921	Exact binomial test	two.sided
DNA	NM.site	0.2	0.00266258	135	3083	0.323711	2085	998	108	27	27	0.00169437	135	0.136132	0.277487	Exact binomial test	two.sided
DNA	UV.site	0.0409556	1.70345e-32	293	3083	0.323711	2085	998	281	12	12	3.09719e-33	293	0.0213386	0.0704479	Exact binomial test	two.sided
tRNA	DEB.site	0.652819	9.11498e-38	337	2107	0.308021	1458	649	117	220	220	1.32582e-38	337	0.599335	0.70359	Exact binomial test	two.sided
tRNA	NM.site	0.358696	0.347637	92	2107	0.308021	1458	649	59	33	33	0.309713	92	0.261329	0.465433	Exact binomial test	two.sided
tRNA	UV.site	0.235294	0.620359	17	2107	0.308021	1458	649	13	4	4	0.609079	17	0.0681077	0.498993	Exact binomial test	two.sided
rRNA	DEB.site	0.308333	3.98005e-06	480	3475	0.414388	2035	1440	332	148	148	2.09857e-06	480	0.26727	0.351777	Exact binomial test	two.sided
rRNA	NM.site	0.208255	3.75147e-23	533	3475	0.414388	2035	1440	422	111	111	8.86711e-24	533	0.174542	0.24524	Exact binomial test	two.sided
rRNA	UV.site	0.290598	0.0094988	117	3475	0.414388	2035	1440	83	34	34	0.0063901	117	0.210365	0.381745	Exact binomial test	two.sided
RNA	DEB.site	0.464912	1.45439e-08	228	2996	0.283378	2147	849	122	106	106	6.34645e-09	228	0.39881	0.531939	Exact binomial test	two.sided
RNA	NM.site	0.119469	1.28536e-08	226	2996	0.283378	2147	849	199	27	27	5.14143e-09	226	0.0802262	0.169045	Exact binomial test	two.sided
RNA	UV.site	0.448571	1.66054e-10	350	2996	0.283378	2147	849	193	157	157	6.03831e-11	350	0.395668	0.502353	Exact binomial test	two.sided
