## Supplementary Table S12 for "Chemical crosslinking extends and complements UV crosslinking in analysis of RNA/DNA nucleic acid–protein interaction sites by mass spectrometry"

### Sheet: Sheet1
Supplementary Table S12 - Ambiguous RNA/DNA mass adducts in XL-MS*
Sum formula corresponding to ambiguous mass adducts are listed with respective monoisotopic masses and possible RNA (lightblue) and DNA (lightpink) adducts; adducts assignable to both, RNA and DNA, are highlighted in gray.
Sum formula	monoisotopic mass (Da)	possible adduct 1	possible adduct 2	possible adduct 3
C4H2N2O1	94.0167	U' (base)-H2O	C' (base)-NH3
C5H5N5O1	151.049	G' (base)	Met(Oxidation), A'(base)
C9H8N2O4	208.048	U (nucleoside)-H2O	C (nucleoside)-NH3
C9H11N3O4	225.075	Met(Oxidation), dC (nucleoside)	C (nucleoside)
C10H11N5O3	249.086	dG (nucleoside)	A (nucleoside)
C10H11N5O3	249.086	Met(Oxidation), dA (nucleoside)	A (nucleoside)
C10H11N5O4	265.081	G (nucleoside)	Met(Oxidation), A (nucleoside)
C10H11N5O4	265.081	Met(Oxidation), dG (nucleoside)	G (nucleoside)
C9H11N2O8P1	306.025	UMP-H2O	CMP-NH3
C9H14N3O8P1	323.052	Met(Oxidation), dCMP	CMP
C10H14N5O7P1	347.063	dGMP	AMP	Met(Oxidation), dAMP
C10H14N5O8P1	363.058	GMP	Met(Oxidation), AMP	Met(Oxidation), dGMP
*all ambiguities need to be considered for all crosslinking conditions (for DEB, +C4H6O2; for NM, +C5H9N1; for FA, +C1)
