## Supplementary Table S13 for "Chemical crosslinking extends and complements UV crosslinking in analysis of RNA/DNA nucleic acid–protein interaction sites by mass spectrometry"

### Sheet: info
column.name	description
InterPro description	Domain/signature InterPro description
Uniprot	UNIPROT ids, pipe-separated
gene_name	E.coli gene names, pipe-separated
desc	UNIPROT descriptions, pipe-separated
HTH.AA	Crosslinkable amino acids considered
HTH.AA.count	Crosslinkable amino acids: average counts per AA across domain
Crosslinkable.HTH.AA.sum	Crosslinkable amino acids: sum of AA counts across domain
RNA-XL method	Method of RNA-XL OR full proteome
RNA-XL AA	Crosslinked amino acids
Crosslinkable.HTH.AA.XL	Crosslinked amino acids: number of crosslinked residues across domain
Crosslinkable.HTH.AA.CSMs	Crosslinked amino acids: number of CSMs
Fraction_AAs_XL	Fraction of detected crosslinkable amino acids in a domain

### Sheet: HTH_RNA.XL_domain
InterPro description	Uniprot	gene_name	desc	HTH.AA	HTH.AA.count	Crosslinkable.HTH.AA.sum	RNA-XL method	RNA-XL AA	Crosslinkable.HTH.AA.XL	Crosslinkable.HTH.AA.CSMs	Fraction_AAs_XL
HTH_1	P0A8S1	argP	HTH-type transcriptional regulator ArgP	C|E|F|H|K|M|Y	0.26|4.37|2.8|1.54|2.61|0.87|0.74	13.19	UV	C	1	1	0.08
DNA binding HTH domain, AraC-type	P0ACI0|P0ACI0|P0ACI0	rob|rob|rob	Right origin-binding protein|Right origin-binding protein|Right origin-binding protein	C|E|F|H|K|M|Y	1.27|3.67|4.24|2.09|4.39|2.01|3.7	21.37	DEB	H|H|H	1	3	0.05
DNA binding HTH domain, Fis-type	P0A6R3|P0A6R3	fis|fis	DNA-binding protein Fis|DNA-binding protein Fis	C|E|F|H|K|M|Y	0|2.57|0.32|0.5|2.93|1.18|0.86	8.36	DEB	M|M	1	6	0.12
HTH_1	P0ACQ4|P0ACQ4	oxyR|oxyR	Hydrogen peroxide-inducible genes activator|Hydrogen peroxide-inducible genes activator	C|E|F|H|K|M|Y	0.26|4.37|2.8|1.54|2.61|0.87|0.74	13.19	DEB	M|M	2	5	0.15
HTH_18	P0ACI0|P77601	rob|ykgA	Right origin-binding protein|Putative HTH-type transcriptional regulator YkgA	C|E|F|H|K|M|Y	1.51|4.11|4.74|2.31|5.07|2.24|3.97	23.95	DEB	H|M	2	2	0.08
HTH_24	P0ACJ0	lrp	Leucine-responsive regulatory protein	C|E|F|H|K|M|Y	0.71|2.71|0.43|2.57|1|0.29	7.71	DEB	C	1	10	0.13
HTH_3	P06966|P67699	dicA|yddM	HTH-type transcriptional regulator DicA|Uncharacterized HTH-type transcriptional regulator YddM	C|E|F|H|K|M|Y	0.27|3.45|1.64|0.82|4.09|1.09|0.55	11.91	DEB	K|M	2	10	0.17
HTH_8	P0A6R3	fis	DNA-binding protein Fis	C|E|F|H|K|M|Y	0|2.73|0.35|0.54|3.08|1.23|0.92	8.85	DEB	M	1	3	0.11
HTH_Crp_2	P0ACJ8|P0ACJ8	crp|crp	cAMP-activated global transcriptional regulator CRP|cAMP-activated global transcriptional regulator CRP	C|E|F|H|K|M|Y	1|2.5|0|2|0.5	6	DEB	M|H	2	14	0.33
HTH_DeoR	P36930|P0ACK5	gatR|deoR	Putative galactitol utilization operon repressor|Deoxyribose operon repressor	C|E|F|H|K|M|Y	0.15|3|0.92|1.19|1.92|0.96|0.85	8.99	DEB	M|M	2	4	0.22
Transcription regulator HTH, AsnC-type	P0ACJ0	lrp	Leucine-responsive regulatory protein	C|E|F|H|K|M|Y	0.83|2.67|0.5|0.33|2.5	6.83	DEB	C	1	10	0.15
Transcription regulator, HTH DeoR-type	P0ACK5	deoR	Deoxyribose operon repressor	C|E|F|H|K|M|Y	0.15|3|0.92|1.19|1.92|0.96|0.85	8.99	DEB	M	1	1	0.11
Transcriptional regulator MarR-type	P0ACR9	mprA	Transcriptional repressor MprA	C|E|F|H|K|M|Y	1|3|0|0.33	4.33	DEB	C	1	15	0.23
DNA binding HTH domain, AraC-type	P33234|P33234|P33234	adiY|adiY|adiY	HTH-type transcriptional regulator AdiY|HTH-type transcriptional regulator AdiY|HTH-type transcriptional regulator AdiY	C|E|F|H|K|M|Y	1.27|3.67|4.24|2.09|4.39|2.01|3.7	21.37	NM	M|M|M	1	3	0.05
DNA binding HTH domain, Fis-type	P0A6R3|P0A6R3	fis|fis	DNA-binding protein Fis|DNA-binding protein Fis	C|E|F|H|K|M|Y	0|2.57|0.32|0.5|2.93|1.18|0.86	8.36	NM	M|M	1	6	0.12
HTH domain AraC-type	P33234	adiY	HTH-type transcriptional regulator AdiY	C|E|F|H|K|M|Y	1.25|3.2|4.04|1.89|4.42|1.93|3.73	20.46	NM	M	1	1	0.05
HTH_1	P0A8S1|P0A8S1|P0ACQ4	argP|argP|oxyR	HTH-type transcriptional regulator ArgP|HTH-type transcriptional regulator ArgP|Hydrogen peroxide-inducible genes activator	C|E|F|H|K|M|Y	0.26|4.37|2.8|1.54|2.61|0.87|0.74	13.19	NM	C|M|M	3	6	0.23
HTH_12	P21499	rnr	Ribonuclease R	C|E|F|H|K|M|Y	1|11|2	14	NM	E	1	1	0.07
HTH_18	P33234	adiY	HTH-type transcriptional regulator AdiY	C|E|F|H|K|M|Y	1.51|4.11|4.74|2.31|5.07|2.24|3.97	23.95	NM	M	1	1	0.04
HTH_24	P0ACJ0	lrp	Leucine-responsive regulatory protein	C|E|F|H|K|M|Y	0.71|2.71|0.43|2.57|1|0.29	7.71	NM	C	1	1	0.13
HTH_8	P0A6R3	fis	DNA-binding protein Fis	C|E|F|H|K|M|Y	0|2.73|0.35|0.54|3.08|1.23|0.92	8.85	NM	M	1	3	0.11
HTH_Crp_2	P0ACJ8|P0ACJ8|P0ACJ8|P0ACJ8	crp|crp|crp|crp	cAMP-activated global transcriptional regulator CRP|cAMP-activated global transcriptional regulator CRP|cAMP-activated global transcriptional regulator CRP|cAMP-activated global transcriptional regulator CRP	C|E|F|H|K|M|Y	1|2.5|0|2|0.5	6	NM	M|M|M|H	4	52	0.67
HTH_DeoR	P36930|P0ACK5	gatR|deoR	Putative galactitol utilization operon repressor|Deoxyribose operon repressor	C|E|F|H|K|M|Y	0.15|3|0.92|1.19|1.92|0.96|0.85	8.99	NM	M|M	2	9	0.22
HTH_Tnp_1	P0CF67	insE2	Transposase InsE for insertion sequence IS3B	C|E|F|H|K|M|Y	0|7.43|1.57|0.86|6.21|1.71	17.78	NM	M	1	1	0.06
LytTR DNA-binding domain	P0AFT5	btsR	Transcriptional regulatory protein BtsR	C|E|F|H|K|M|Y	2.5|8.5|5|4|5.5|3|4.5	33	NM	M	1	1	0.03
Transcription regulator HTH, AsnC-type	P0ACJ0	lrp	Leucine-responsive regulatory protein	C|E|F|H|K|M|Y	0.83|2.67|0.5|0.33|2.5	6.83	NM	C	1	1	0.15
Transcription regulator HTH, Crp-type	P0ACJ8	crp	cAMP-activated global transcriptional regulator CRP	C|E|F|H|K|M|Y	0.67|2|0.33|1.67	4.67	NM	M	1	8	0.21
Transcription regulator, HTH DeoR-type	P0ACK5	deoR	Deoxyribose operon repressor	C|E|F|H|K|M|Y	0.15|3|0.92|1.19|1.92|0.96|0.85	8.99	NM	M	1	2	0.11
Transcriptional regulator MarR-type	P0ACR9	mprA	Transcriptional repressor MprA	C|E|F|H|K|M|Y	1|3|0|0.33	4.33	NM	C	1	2	0.23
DNA binding HTH domain, AraC-type	P77402|P0ACH5|P09377|P37639|P32677|Q47129|P05052|P31449|P0ACH8|P77379|P0A9E0|P0A9E2|P0ACI3|P10805|P76138|P09378|P36547|P77634|P76135|Q46855|P06134|P63201|P77396|P77601|P17410|P76241	ydiP|marA|rhaS|gadX|yijO|feaR|appY|yidL|melR|rclR|araC|soxS|xylR|envY|yneL|rhaR|eutR|ybcM|ydeO|yqhC|ada|gadW|ypdC|ykgA|chbR|nimR	Uncharacterized HTH-type transcriptional regulator YdiP|Multiple antibiotic resistance protein MarA|HTH-type transcriptional activator RhaS|HTH-type transcriptional regulator GadX|Uncharacterized HTH-type transcriptional regulator YijO|Transcriptional activator FeaR|HTH-type transcriptional regulator AppY|Uncharacterized HTH-type transcriptional regulator YidL|Melibiose operon regulatory protein|…	C|E|F|H|K|M|Y	1.27|3.67|4.24|2.09|4.39|2.01|3.7	21.37	E.coli proteome	#N/A	0	0	0
DNA binding HTH domain, Fis-type	P37344|P0AFB8|P14375|P77743|P76016|P19323|Q06065|Q46802	pspF|glnG|zraR|prpR|dhaR|fhlA|atoC|uacR	Psp operon transcriptional activator|DNA-binding transcriptional regulator NtrC|Transcriptional regulatory protein ZraR|Propionate catabolism operon regulatory protein|PTS-dependent dihydroxyacetone kinase operon regulatory protein|Formate hydrogenlyase transcriptional activator FhlA|Regulatory protein AtoC|Putative uric acid sigma-54-dependent transcriptional regulator UacR	C|E|F|H|K|M|Y	0|2.57|0.32|0.5|2.93|1.18|0.86	8.36	E.coli proteome	#N/A	0	0	0
DNA-binding HTH domain, TetR-type	P0ACU0|P0ACS9|P0ACU5|P67430|P0ACT6|P75952|P75811|P0ACU2|P39334|P17446|P0ACU7|P0ACT2|P0C093	cecR|acrR|fabR|nemR|uidR|comR|rcdA|rutR|bdcR|betI|yjdC|envR|slmA	HTH-type transcriptional dual regulator CecR|HTH-type transcriptional regulator AcrR|HTH-type transcriptional repressor FabR|HTH-type transcriptional repressor NemR|HTH-type transcriptional regulator UidR|HTH-type transcriptional repressor ComR|HTH-type transcriptional regulator RcdA|HTH-type transcriptional regulator RutR|HTH-type transcriptional repressor BdcR|HTH-type transcriptional regulator…	C|E|F|H|K|M|Y	0.26|2.57|2.24|1.11|1.93|0.7|1.59	10.4	E.coli proteome	#N/A	0	0	0
HTH ArsR-type DNA-binding domain	P37309|P77295	arsR|ygaV	Arsenical resistance operon repressor|Probable HTH-type transcriptional regulator YgaV	C|E|F|H|K|M|Y	1.47|2.2|0.27|1.33|1.87|0.93|0.47	8.54	E.coli proteome	#N/A	0	0	0
HTH domain AraC-type	P0ACH5|P09377|P37639|P32677|P05052|P31449|P0ACH8|P0A9E0|P0A9E2|P0ACI3|P10805|P09378|P36547|P76135|P0ACI0|P06134|P63201|P77396|P17410|P76241	marA|rhaS|gadX|yijO|appY|yidL|melR|araC|soxS|xylR|envY|rhaR|eutR|ydeO|rob|ada|gadW|ypdC|chbR|nimR	Multiple antibiotic resistance protein MarA|HTH-type transcriptional activator RhaS|HTH-type transcriptional regulator GadX|Uncharacterized HTH-type transcriptional regulator YijO|HTH-type transcriptional regulator AppY|Uncharacterized HTH-type transcriptional regulator YidL|Melibiose operon regulatory protein|Arabinose operon regulatory protein|Regulatory protein SoxS|Xylose operon regulatory pr…	C|E|F|H|K|M|Y	1.25|3.2|4.04|1.89|4.42|1.93|3.73	20.46	E.coli proteome	#N/A	0	0	0
HTH_1	P03030|P05827|P0A8R9|P0A9F3|P0A9F6|P0A9F9|P0A9G2|P0A9G8|P0ACQ7|P0ACR0|P0ACR2|P0ACR4|P0ACR7|P10151|P23841|P27111|P30864|P30979|P31463|P33634|P36771|P37641|P37682|P39376|P45463|P46068|P52044|P52696|P67660|P67662|P75836|P76250|P76369|P77171|P77309|P77333|P77559|P77700|P77744|P77746|Q47005|Q47083|Q47141|Q57083	lysR|ilvY|hdfR|cysB|gcvA|metR|nhaR|modE|tdcA|allS|ydhB|yeiE|yfeR|leuO|xapR|cynR|yafC|ybeF|yidZ|yfiE|lrhA|yhjC|yiaU|yjiE|ttdR|dsdC|ygfI|ybhD|yhaJ|aaeR|ycaN|dmlR|yeeY|ydcI|yneJ|pgrR|ynfL|yahB|abgR|ybdO|nac|cbl|hcaR|perR	Transcriptional activator protein LysR|HTH-type transcriptional regulator IlvY|HTH-type transcriptional regulator HdfR|HTH-type transcriptional regulator CysB|Glycine cleavage system transcriptional activator|HTH-type transcriptional regulator MetR|Transcriptional activator protein NhaR|DNA-binding transcriptional dual regulator ModE|HTH-type transcriptional regulator TdcA|HTH-type transcriptiona…	C|E|F|H|K|M|Y	0.26|4.37|2.8|1.54|2.61|0.87|0.74	13.19	E.coli proteome	#N/A	0	0	0
HTH_11	P06709|P32152	birA|frvR	Bifunctional ligase/repressor BirA|Putative frv operon regulatory protein	C|E|F|H|K|M|Y	0|2.5|2|1|0.5|1.5	7.5	E.coli proteome	#N/A	0	0	0
HTH_18	P77402|P0ACH5|Q47129|P05052|P77379|P0A9E0|P77634|P76135|Q46855|P63201|P77396|P76241	ydiP|marA|feaR|appY|rclR|araC|ybcM|ydeO|yqhC|gadW|ypdC|nimR	Uncharacterized HTH-type transcriptional regulator YdiP|Multiple antibiotic resistance protein MarA|Transcriptional activator FeaR|HTH-type transcriptional regulator AppY|RCS-specific HTH-type transcriptional activator RclR|Arabinose operon regulatory protein|Uncharacterized HTH-type transcriptional regulator YbcM|HTH-type transcriptional regulator YdeO|Uncharacterized HTH-type transcriptional re…	C|E|F|H|K|M|Y	1.51|4.11|4.74|2.31|5.07|2.24|3.97	23.95	E.coli proteome	#N/A	0	0	0
HTH_21	P0CF53|P0CF54|P0CF55|P0CF56|P0CF57|P0CF58|P0CF79|P0CF80|P0CF81|P0CF82|P0CF83|P19769	insD1|insD2|insD3|insD4|insD5|insD6|insF1|insF2|insF3|insF4|insF5|insK	Transposase InsD for insertion element IS2A|Transposase InsD for insertion element IS2D|Transposase InsD for insertion element IS2F|Transposase InsD for insertion element IS2H|Transposase InsD for insertion element IS2I|Transposase InsD for insertion element IS2K|Transposase InsF for insertion sequence IS3A|Transposase InsF for insertion sequence IS3B|Transposase InsF for insertion sequence IS3C|…	C|E|F|H|K|M|Y	0.42|2.17|1.25|1.67|3.33|1.08|2.75	12.67	E.coli proteome	#N/A	0	0	0
HTH_22	P64624	yheO	Uncharacterized protein YheO	C|E|F|H|K|M|Y	0|4|2|1|3	10	E.coli proteome	#N/A	0	0	0
HTH_24	P0ACJ5|P0ACI6|P33020	decR|asnC|yeiI	DNA-binding transcriptional activator DecR|Regulatory protein AsnC|Uncharacterized sugar kinase YeiI	C|E|F|H|K|M|Y	0.71|2.71|0.43|2.57|1|0.29	7.71	E.coli proteome	#N/A	0	0	0
HTH_28	P19768	insJ	Insertion element IS150 protein InsJ	C|E|F|H|K|M|Y	0|3.5|1.5|2|5|1	13	E.coli proteome	#N/A	0	0	0
HTH_3	P0A9T6|P0A9U6|P0A9V5|P23873|P27278|P27434|P67697|P67701|P77626	ybaQ|puuR|yiaG|hipB|nadR|rodZ|hicB|higA|sutR	Uncharacterized HTH-type transcriptional regulator YbaQ|HTH-type transcriptional regulator PuuR|Uncharacterized HTH-type transcriptional regulator YiaG|Antitoxin HipB|Trifunctional NAD biosynthesis/regulator protein NadR|Cytoskeleton protein RodZ|Antitoxin HicB|Antitoxin HigA|HTH-type transcriptional regulator SutR	C|E|F|H|K|M|Y	0.27|3.45|1.64|0.82|4.09|1.09|0.55	11.91	E.coli proteome	#N/A	0	0	0
HTH_30	P37047	cdaR	Carbohydrate diacid regulator	C|E|F|H|K|M|Y	0|2|3|1	6	E.coli proteome	#N/A	0	0	0
HTH_32	P37007	yagA	Uncharacterized protein YagA	C|E|F|H|K|M|Y	0|3|1|6	10	E.coli proteome	#N/A	0	0	0
HTH_35	P0ACH1	sfsB	Sugar fermentation stimulation protein B	C|E|F|H|K|M|Y	0|3|1|4|2	10	E.coli proteome	#N/A	0	0	0
HTH_36	P75978	ymfN	Protein YmfN	C|E|F|H|K|M|Y	1|4|0|3	8	E.coli proteome	#N/A	0	0	0
HTH_41	P45552	yhfZ	Uncharacterized protein YhfZ	C|E|F|H|K|M|Y	2|4|0|3|1	10	E.coli proteome	#N/A	0	0	0
HTH_42	P75843	ycaQ	Uncharacterized protein YcaQ	C|E|F|H|K|M|Y	2|24|12|14|16|11	79	E.coli proteome	#N/A	0	0	0
HTH_46	P0AAP5	iprA	Inhibitor of hydrogen peroxide resistance	C|E|F|H|K|M|Y	0|5|1|3	9	E.coli proteome	#N/A	0	0	0
HTH_5	P37309|P77295	arsR|ygaV	Arsenical resistance operon repressor|Probable HTH-type transcriptional regulator YgaV	C|E|F|H|K|M|Y	1.47|2.2|0.27|1.33|1.87|0.93|0.47	8.54	E.coli proteome	#N/A	0	0	0
HTH_50	P07604	tyrR	HTH-type transcriptional regulatory protein TyrR	C|E|F|H|K|M|Y	0|4|1|3	8	E.coli proteome	#N/A	0	0	0
HTH_6	P0ACS7|P37767|P46118|P77245	rpiR|yfhH|hexR|murR	HTH-type transcriptional regulator RpiR|Uncharacterized HTH-type transcriptional regulator YfhH|HTH-type transcriptional regulator HexR|HTH-type transcriptional regulator MurR	C|E|F|H|K|M|Y	0.5|5.25|3|1|5|2.75|1.75	19.25	E.coli proteome	#N/A	0	0	0
HTH_7	P03014|P0ADI0|P77170	pinE|pinR|pinQ	Serine recombinase PinE|Serine recombinase PinR|Serine recombinase PinQ	C|E|F|H|K|M|Y	0|3|1.67|4.33|0.67	9.67	E.coli proteome	#N/A	0	0	0
HTH_8	P37344|P0AFB8|P14375|P77743|P76016|Q06065|Q46802	pspF|glnG|zraR|prpR|dhaR|atoC|uacR	Psp operon transcriptional activator|DNA-binding transcriptional regulator NtrC|Transcriptional regulatory protein ZraR|Propionate catabolism operon regulatory protein|PTS-dependent dihydroxyacetone kinase operon regulatory protein|Regulatory protein AtoC|Putative uric acid sigma-54-dependent transcriptional regulator UacR	C|E|F|H|K|M|Y	0|2.73|0.35|0.54|3.08|1.23|0.92	8.85	E.coli proteome	#N/A	0	0	0
HTH_AraC	P09377|P37639|P32677|P31449|P0ACH8|P0A9E2|P0ACI3|P10805|P09378|P36547|P06134|P17410	rhaS|gadX|yijO|yidL|melR|soxS|xylR|envY|rhaR|eutR|ada|chbR	HTH-type transcriptional activator RhaS|HTH-type transcriptional regulator GadX|Uncharacterized HTH-type transcriptional regulator YijO|Uncharacterized HTH-type transcriptional regulator YidL|Melibiose operon regulatory protein|Regulatory protein SoxS|Xylose operon regulatory protein|Porin thermoregulatory protein EnvY|HTH-type transcriptional activator RhaR|HTH-type DNA-binding transcriptional a…	C|E|F|H|K|M|Y	1.03|3.19|3.79|1.85|3.74|1.76|3.4	18.76	E.coli proteome	#N/A	0	0	0
HTH_DeoR	P15082|P76034|P39361|P52598|P0A9W0|P0ACL0|P77721|P52133|P0ACK8|P32144|P0ACK2	srlR|yciT|sgcR|ygbI|ulaR|glpR|ydjF|yfjR|fucR|csqR|agaR	Glucitol operon repressor|Uncharacterized HTH-type transcriptional regulator YciT|Putative sgc region transcriptional regulator|Uncharacterized HTH-type transcriptional regulator YgbI|HTH-type transcriptional regulator UlaR|Glycerol-3-phosphate regulon repressor|Uncharacterized HTH-type transcriptional regulator YdjF|Uncharacterized HTH-type transcriptional regulator YfjR|L-fucose operon activato…	C|E|F|H|K|M|Y	0.15|3|0.92|1.19|1.92|0.96|0.85	8.99	E.coli proteome	#N/A	0	0	0
HTH_IclR	P0ACN4|P16528|P37671|P76268|P77300|P77569|P77732	allR|iclR|yiaJ|kdgR|xynR|mhpR|rhmR	HTH-type transcriptional repressor AllR|Transcriptional repressor IclR|DNA-binding transcriptional repressor YiaJ|Transcriptional regulator KdgR|HTH-type transcriptional regulator XynR|DNA-binding transcriptional activator MhpR|Uncharacterized HTH-type transcriptional regulator RhmR	C|E|F|H|K|M|Y	0.43|2.86|1.14|1|1.86|1.29	8.58	E.coli proteome	#N/A	0	0	0
HTH_OrfB_IS605	P76102	insQ	Putative accessory protein InsQ for insertion sequence element IS609	C|E|F|H|K|M|Y	2|3|0	5	E.coli proteome	#N/A	0	0	0
HTH_Tnp_1	P0CF40|P0CF41|P0CF42|P0CF43|P0CF44|P0CF45|P0CF66|P0CF68|P0CF69|P0CF70|P39212|P75679|Q79E92	insC1|insC2|insC3|insC4|insC5|insC6|insE1|insE3|insE4|insE5|insN2|insN1|ykgN	Transposase InsC for insertion element IS2A|Transposase InsC for insertion element IS2D|Transposase InsC for insertion element IS2F|Transposase InsC for insertion element IS2H|Transposase InsC for insertion element IS2I|Transposase InsC for insertion element IS2K|Transposase InsE for insertion sequence IS3A|Transposase InsE for insertion sequence IS3C|Transposase InsE for insertion sequence IS3D|…	C|E|F|H|K|M|Y	0|7.43|1.57|0.86|6.21|1.71	17.78	E.coli proteome	#N/A	0	0	0
HTH_Tnp_IS1	A0A385XJ53|P0CF07|P0CF08|P0CF09|P0CF10|P0CF11|P0CF12|P19767	insA9|insA1|insA2|insA3|insA4|insA5|insA6|insA7	Insertion element IS1 9 protein InsA|Insertion element IS1 1 protein InsA|Insertion element IS1 2 protein InsA|Insertion element IS1 3 protein InsA|Insertion element IS1 4 protein InsA|Insertion element IS1 5 protein InsA|Insertion element IS1 6 protein InsA|Insertion element IS1 7 protein InsA	C|E|F|H|K|M|Y	1|0|1.38|2|2.12|3	9.5	E.coli proteome	#N/A	0	0	0
LytTR DNA-binding domain	P0AE39	ypdB	Transcriptional regulatory protein YpdB	C|E|F|H|K|M|Y	2.5|8.5|5|4|5.5|3|4.5	33	E.coli proteome	#N/A	0	0	0
Transcription regulator HTH, AraC- type, ligand binding domain-like	Q47129	feaR	Transcriptional activator FeaR	C|E|F|H|K|M|Y	1.6|5.4|6.6|3.2|4	20.8	E.coli proteome	#N/A	0	0	0
Transcription regulator HTH, AsnC-type	P0ACJ5|P0ACI6	decR|asnC	DNA-binding transcriptional activator DecR|Regulatory protein AsnC	C|E|F|H|K|M|Y	0.83|2.67|0.5|0.33|2.5	6.83	E.coli proteome	#N/A	0	0	0
Transcription regulator HTH, Crp-type	P0A9E5	fnr	Fumarate and nitrate reduction regulatory protein	C|E|F|H|K|M|Y	0.67|2|0.33|1.67	4.67	E.coli proteome	#N/A	0	0	0
Transcription regulator Rrf2-type	P0AGK8|P0AF63	iscR|nsrR	HTH-type transcriptional regulator IscR|HTH-type transcriptional repressor NsrR	C|E|F|H|K|M|Y	0|1	1	E.coli proteome	#N/A	0	0	0
Transcription regulator, HTH DeoR-type	P15082|P76034|P39361|P52598|P0A9W0|P0ACL0|P77721|P52133|P0ACK8|P36930|P32144|P0ACK2	srlR|yciT|sgcR|ygbI|ulaR|glpR|ydjF|yfjR|fucR|gatR|csqR|agaR	Glucitol operon repressor|Uncharacterized HTH-type transcriptional regulator YciT|Putative sgc region transcriptional regulator|Uncharacterized HTH-type transcriptional regulator YgbI|HTH-type transcriptional regulator UlaR|Glycerol-3-phosphate regulon repressor|Uncharacterized HTH-type transcriptional regulator YdjF|Uncharacterized HTH-type transcriptional regulator YfjR|L-fucose operon activato…	C|E|F|H|K|M|Y	0.15|3|0.92|1.19|1.92|0.96|0.85	8.99	E.coli proteome	#N/A	0	0	0
Transcriptional regulator MarR-type	P0A8W2|P27245	slyA|marR	Transcriptional regulator SlyA|Multiple antibiotic resistance protein MarR	C|E|F|H|K|M|Y	1|3|0|0.33	4.33	E.coli proteome	#N/A	0	0	0
